# Impact of ultrasonography on identifying noninvasive prenatal screening false-negative aneuploidy

**DOI:** 10.1101/748269

**Authors:** Wei Li, Fanwei Zeng, Baitong Fan, Nan Yu, Jing Wu, Yun Yang, Hui Huang, Sheng-li Li, Zhiyu Peng

## Abstract

**Purpose:** To evaluate the impact of ultrasonography (US) on identifying noninvasive prenatal screening (NIPS) false-negative aneuploidy.

**Methods:** Analysis of large population-based NIPS false-negative aneuploidy data comprising karyotypes, clinical outcomes, and US results.

**Results:** From December 2010 to July 2018, a total of 3,320,457 pregnancies were screened by NIPS performed in BGI; among them, 69 NIPS false-negative aneuploidy cases with informed consent were confirmed, and US examination data for 48 cases were not available. Of the 21 cases with US results, 19 (90.5%) had various abnormalities on ultrasound, and 2 (9.5%) cases were shown to be normal on ultrasound. Additionally, 6 out of 7 live born fetuses (approximately 85.7%) were found to have abnormalities on ultrasound. Ventricular septal defects constituted the most frequently observed ultrasound abnormality type among the 21 NIPS false-negative aneuploidy cases.

**Conclusion:** NIPS has expanded rapidly worldwide and now accounts for a large proportion of prenatal screening tests in China. This study suggests that abnormal US findings should not be neglected, even when NIPS produces a negative result. Combining NIPS with an US examination can further reduce the incidence of livebirths with aneuploidy.
