## Supplemental Table 1 for "Impact of ultrasonography on identifying noninvasive prenatal screening false-negative aneuploidy"

### Sheet: Table 1
Table S1 Characteristics of the 69 NIPS false negative cases
Case	Age (years)	Gestational age* (weeks)	Ultrasound results	Genotype	Outcome
1	28	23	Bilateral renal pelvis separation (4.9/4.0 mm)	47,XN,+21	Born
2	31	31.6	Small head circumference; aortarctia, tricuspid moderate regurgitation; short femora	47,XN,+21	Born
3	28	N.A	Nassal bones dysplasia	47,XN,+21	Born
4	27	27	Lateral ventriculomegaly (11.2/10.2 mm)	47,XN,+21	Born
5	32	25	Short humeri	47,XN,+21	Born
6	29	N.A	Normal	47,XN,+21	Born
7	30	N.A	Ventricular septal defect; polyhydramnios; single umbilical artery	47,XN,+18	Born
8	27	27.29	Absence of both the fingers and the metacarpal bones; intrauterine growth restriction	47,XN,+21	Abortion
9	27	24.43	Completely atrioventricular septal defect	mos 47,XN,+21[45]/46,XN[40]	Abortion
10	28	23	Multiple malformation (Not specified)	47,XN,+18	Abortion
11	35	28.43	Bilateral choroid plexus cyst; lemon sign; ventricular septal defect; left wrist drop, abnormal position of fingers; scoliosis; left dysplastic kidney;	47,XN,+18	Abortion
12	35	23.29	Multiple malformation (Not specified)	47,XN,+18	Abortion
13	33	24.86	Cauda cerebelli dysplasia; ventricular septal defect, dilated right heart; pulmonary artery enlargement; single umbilical artery	47,XN,+18	Abortion
14	30	16	Low-set ears, edema in the posterior head and neck	47,XN,+18	Abortion
15	29	24.71	Cauda cerebelli dysplasia, absence of the splenium corpus callosum; ventricular septal defect, aortarctia; overriding fingers	47,XN,+18	Abortion
16	37	25.14	Multiple malformation (Not specified)	47,XN,+18	Abortion
17	28	25.29	Cauda cerebelli dysplasia; ventricular septal defect; pulmonary artery enlargement; micromandible; rocker-bottom foot, overriding fingers; single umbilical artery	47,XN,+18	Abortion
18	31	24.14	Ventricular septal defect, tricuspid slight regurgitation, hypoplastic left heart, double outlets of right ventricle; overriding fingers; unilateral hydronephrosis; cyst of left ureter tube; single umbilical artery	47,XN,+18	Abortion
19	35	29.86	Small transverse cerebellar diameter, bilateral choroid plexus cyst, cavum veli interpositi dilatation; short femora, short humeri; intrauterine growth restriction	47,XN,+18	Abortion
20	35	24.29	Ventricular septal defect; cross-foot	47,XN,+18	Abortion
21	24	12.3	Normal	47,XN,+18	Miscarriage
22	25	N.A	N.A	47,XN,+21	Born
23	35	N.A	N.A	47,XN,+21	Born
24	41	N.A	N.A	47,XN,+21	Born
25	25	N.A	N.A	47,XN,+21	Miscarriage or abortion
26	29	N.A	N.A	47,XN,+21	Born
27	34	N.A	N.A	47,XN,+21	Born
28	35	N.A	N.A	47,XN,+21	Born
29	37	N.A	N.A	47,XN,+21	Born
30	39	N.A	N.A	47,XN,+21	Miscarriage or abortion
31	34	N.A	N.A	47,XN,+21	Miscarriage or abortion
32	26	N.A	N.A	47,XN,+21	Born
33	37	N.A	N.A	47,XN,+21	Born
34	29	N.A	N.A	47,XN,+21	Born
35	28	N.A	N.A	47,XN,+21	Born
36	32	N.A	N.A	47,XN,+21	Born
37	28	N.A	N.A	47,XN,+21	Born
38	29	N.A	N.A	47,XN,+21	Miscarriage or abortion
39	36	N.A	N.A	47,XN,+21	Born
40	37	N.A	N.A	47,XN,+21	Born
41	33	N.A	N.A	47,XN,+21	Born
42	39	N.A	N.A	47,XN,+21	Born
43	33	N.A	N.A	47,XN,+21	Born
44	33	N.A	N.A	47,XN,+21	Born
45	32	N.A	N.A	47,XN,+21	Born
46	26	N.A	N.A	47,XN,+21	Born
47	31	N.A	N.A	46,XN,der(21;21)(q10;q10),+21,9h+	Born
48	37	N.A	N.A	46,XN,der(21;21)(q10;q10),+21	Born
49	32	N.A	N.A	46,XN,der(21;21)(q10;q10),+21	Born
50	39	N.A	N.A	46,XN,der(21;21)(q10;q10),+21	Born
51	28	N.A	N.A	46,XN,der(21;21)(q10;q10),+21	Born
52	32	N.A	N.A	46,XN,der(21;21)(q10;q10),+21	Born
53	26	N.A	N.A	46,XN,der(21;21)(q10;q10),+21	Miscarriage or abortion
54	37	N.A	N.A	46,XN,der(21;21)(q10;q10),+21	Born
55	36	N.A	N.A	46,XN,der(15;21)(q10;q10),+21	Born
56	26	N.A	N.A	46,XN,der(21;21)(q10;q10),+21	Born
57	24	N.A	N.A	46,XN,der(21;21)(q10;q10),+21	Born
58	30	N.A	N.A	mos 47,XN,+21[50]/46,XN[10]	Born
59	29	N.A	N.A	mos 47,XN,+21[13]/46,XN[11]	Born
60	29	N.A	N.A	47,XN,+18	Miscarriage or abortion
61	42	N.A	N.A	47,XN,+18	Born
62	28	N.A	N.A	47,XN,+18	Born
63	37	N.A	N.A	47,XN,+18	Miscarriage or abortion
64	32	N.A	N.A	47,XN,+18	Born
65	33	N.A	N.A	47,XN,+18	Miscarriage or abortion
66	37	N.A	N.A	47,XN,+18	Miscarriage or abortion
67	34	N.A	N.A	47,XN,+18	Born
68	26	N.A	N.A	47,XN,+18	Born
69	35	N.A	N.A	47,XN,+13	Miscarriage or abortion
* The examination test date of ultrasound; N.A, not available.
